# Within-host evolutionary dynamics of seasonal and pandemic human influenza A viruses in young children

**DOI:** 10.1101/2021.03.20.436248

**Authors:** Alvin X. Han, Zandra C. Felix Garza, Matthijs R. A. Welkers, René M. Vigeveno, Tran Nhu Duong, Le Thi Quynh Mai, Pham Quang Thai, Dang Dinh Thoang, Tran Thi Ngoc Anh, Ha Manh Tuan, Nguyen Thanh Hung, Le Quoc Thinh, Le Thanh Hai, Hoang Thi Bich Ngoc, Kulkanya Chokephaibulkit, Pilaipan Puthavathana, Nguyen Van Vinh Chau, Nghiem My Ngoc, Nguyen Van Kinh, Dao Tuyet Trinh, Tran Tinh Hien, Heiman F. L. Wertheim, Peter Horby, Annette Fox, H. Rogier van Doorn, Dirk Eggink, Menno D. de Jong, Colin A. Russell

## Abstract

The evolution of influenza viruses is fundamentally shaped by within-host processes. However, the within-host evolutionary dynamics of influenza viruses remain incompletely understood, in part because most studies have focused on within-host virus diversity of infections in otherwise healthy adults based on single timepoint data. Here, we analysed the within-host evolution of 82 longitudinally-sampled individuals, mostly young children, infected with A/H3N2 or A/H1N1pdm09 viruses between 2007 and 2009. For A/H1N1pdm09 infections during the 2009 pandemic, nonsynonymous changes were common early in infection but decreased or remained constant throughout infection. For A/H3N2 viruses, early infection was dominated by purifying selection. However, as infections progressed, nonsynonymous variants increased in frequencies even though within-host virus titres decreased, leading to the maintenance of virus diversity via mutation-selection balance. Our findings suggest that this maintenance of genetic diversity in these children combined with their longer duration of infection may provide important opportunities for within-host virus evolution.
