## Supplementary material for "Within-host evolutionary dynamics of seasonal and pandemic human influenza A viruses in young children": Table S4

### Sheet: Sheet1
					Oseltamivir treatment period (relative to symptom onset)					Sample swab type
Subject ID	Age	Virus	Location/Household ID	Comments	Start	End	Sample ID	CT value	Day(s) since symptom onset	Nose(N)/Throat(T)
11-001	10	A/H1N1pdm09	Hanoi/Hospitalised		1	11	3-20	17	2	N+T
11-002	18	A/H1N1pdm09	Hanoi/Hospitalised		3	13	3-22	17.28	4	N+T
11-006	38.5	A/H1N1pdm09	Hanoi/Hospitalised		1	9	3-24	27.42	4	N
11-1015	39.4	A/H1N1pdm09	Hanoi/Hospitalised		3	7	3-1	25	2	N+T
11-1015	39.4	A/H1N1pdm09	Hanoi/Hospitalised		3	7	3-3	33.09	7	T
11-1016	67.8	A/H1N1pdm09	Hanoi/Hospitalised		5	11	3-6	28.92	8	N
11-1016	67.8	A/H1N1pdm09	Hanoi/Hospitalised		5	11	3-7	27.14	10	T
11-1020	19.1	A/H1N1pdm09	Hanoi/Hospitalised		3	9	3-9	24.04	3	N+T
11-1020	19.1	A/H1N1pdm09	Hanoi/Hospitalised		3	9	3-10	26.95	6	N
11-1022	22.1	A/H1N1pdm09	Hanoi/Hospitalised		5	8	3-13	26.475	6	N
12-001	2	A/H1N1pdm09	Hanoi/Hospitalised		1	5	3-25	29.36	2	N
12-001	2	A/H1N1pdm09	Hanoi/Hospitalised		1	5	3-26	30.23	4	T
12-001	2	A/H1N1pdm09	Hanoi/Hospitalised		1	5	3-27	32.69	5	N
12-005	2	A/H1N1pdm09	Hanoi/Hospitalised		7	18	3-28	32.16	10	N
12-005	2	A/H1N1pdm09	Hanoi/Hospitalised		7	18	3-29	28.67	12	T
12-1234	7.3	A/H1N1pdm09	Hanoi/Hospitalised		3	7	3-15	30.54	3	N
12-1235	1.7	A/H1N1pdm09	Hanoi/Hospitalised		2	6	3-18	28.72	12	T
H053/S03	15.4329	A/H1N1pdm09	Household (Ha Nam)/H053	Secondary (H053)			6-17	24.81	1
H053/S03	15.4329	A/H1N1pdm09	Household (Ha Nam)/H053	Secondary (H053)			6-18	31.95	4
H053/S04	14.326	A/H1N1pdm09	Household (Ha Nam)/H053	Secondary (H053)			6-20	34.06
H053/S04	14.326	A/H1N1pdm09	Household (Ha Nam)/H053	Secondary (H053)			6-21	32.52
H053/S05	6.83562	A/H1N1pdm09	Household (Ha Nam)/H053	Index (H053)			6-22	27.44	0
H053/S05	6.83562	A/H1N1pdm09	Household (Ha Nam)/H053	Index (H053)			6-23	26.01	2
H053/S05	6.83562	A/H1N1pdm09	Household (Ha Nam)/H053	Index (H053)			6-24	31.54	3
H058/S02	47.1918	A/H1N1pdm09	Household (Ha Nam)/H058	Asymptomatic (H058)			6-25	30.57
H058/S02	47.1918	A/H1N1pdm09	Household (Ha Nam)/H058	Asymptomatic (H058)			6-26	23.75
H058/S02	47.1918	A/H1N1pdm09	Household (Ha Nam)/H058	Asymptomatic (H058)			6-27	28.39
H058/S05	4.90959	A/H1N1pdm09	Household (Ha Nam)/H058	Index (H058)			6-28	20.23	1
H089/S03	7.31507	A/H1N1pdm09	Household (Ha Nam)/H089	Secondary (H089)			6-31	31.62	-1
H089/S03	7.31507	A/H1N1pdm09	Household (Ha Nam)/H089	Secondary (H089)			6-32	28.3	3
H089/S03	7.31507	A/H1N1pdm09	Household (Ha Nam)/H089	Secondary (H089)			2-17	32.19	4
H089/S04	5.16438	A/H1N1pdm09	Household (Ha Nam)/H089	Asymptomatic (H089)			2-18	25.94
H089/S04	5.16438	A/H1N1pdm09	Household (Ha Nam)/H089	Asymptomatic (H089)			2-19	24.31
H089/S04	5.16438	A/H1N1pdm09	Household (Ha Nam)/H089	Asymptomatic (H089)			2-20	32.97
H160/S03	21.2411	A/H1N1pdm09	Household (Ha Nam)/H160	Index (H160)			2-21	29.18	2
H160/S03	21.2411	A/H1N1pdm09	Household (Ha Nam)/H160	Index (H160)			2-22	31.26	3
H160/S05	25.7151	A/H1N1pdm09	Household (Ha Nam)/H160	Secondary (H160)			2-23	26.78	0
H160/S05	25.7151	A/H1N1pdm09	Household (Ha Nam)/H160	Secondary (H160)			2-24	30.64	4
H160/S05	25.7151	A/H1N1pdm09	Household (Ha Nam)/H160	Secondary (H160)			2-25	32.21	5
H186/S04	11.7315	A/H1N1pdm09	Household (Ha Nam)/H186	Index (H186)			2-26	28.15	0
H186/S04	11.7315	A/H1N1pdm09	Household (Ha Nam)/H186	Index (H186)			2-27	31.86	2
H186/S05	8.13151	A/H1N1pdm09	Household (Ha Nam)/H186	Asymptomatic (H186)			2-28	30.99
H296/S03	10.2603	A/H1N1pdm09	Household (Ha Nam)/H296	Index (H296)			2-29	27.02	0
H296/S03	10.2603	A/H1N1pdm09	Household (Ha Nam)/H296	Index (H296)			2-30	28.16	3
H296/S04	8.99178	A/H1N1pdm09	Household (Ha Nam)/H296	Asymptomatic (H296)			2-31	22.81
H296/S04	8.99178	A/H1N1pdm09	Household (Ha Nam)/H296	Asymptomatic (H296)			2-32	32.22
H306/S02	45.8027	A/H1N1pdm09	Household (Ha Nam)/H306	Index (H306)			4-19	26.83	3
H306/S03	15.6356	A/H1N1pdm09	Household (Ha Nam)/H306	Secondary (H306)			4-22	27.34	0
HCMC-1424	19.5	A/H1N1pdm09	Ho Chih Min City/Hospitalised		5	9	3-30	27.85	5	N
HCMC-1711	1.5	A/H1N1pdm09	Ho Chih Min City/Hospitalised		7	11	4-1	28.92	7	T
HCMC-1711	1.5	A/H1N1pdm09	Ho Chih Min City/Hospitalised		7	11	4-2	26.26	8	N
HCMC-1716	1.8	A/H1N1pdm09	Ho Chih Min City/Hospitalised		6	10	4-4	27.32	6	T
HCMC-1716	1.8	A/H1N1pdm09	Ho Chih Min City/Hospitalised		6	10	4-5	31.56	7	N
HCMC-1880	1.3	A/H1N1pdm09	Ho Chih Min City/Hospitalised		9	13	4-7	27.2	9	N
HCMC-1889	1.8	A/H1N1pdm09	Ho Chih Min City/Hospitalised		3	7	4-9	24.87	3	N
HCMC-1889	1.8	A/H1N1pdm09	Ho Chih Min City/Hospitalised		3	7	4-10	25.43	4	N
HCMC-1889	1.8	A/H1N1pdm09	Ho Chih Min City/Hospitalised		3	7	4-11	29.19	6	T
HCMC-1890	2.3	A/H1N1pdm09	Ho Chih Min City/Hospitalised		4	8	4-13	28.53	4	N
HCMC-1890	2.3	A/H1N1pdm09	Ho Chih Min City/Hospitalised		4	8	4-17	36.19	8	N
1205	2	A/H3N2			6	11	H3N2_1205_T0_T_S517_N701_R	26	6	T
1205	2	A/H3N2			6	11	H3N2_1205_T1_N_S517_N702_R	25	7	N
1205	2	A/H3N2			6	11	H3N2_1205_T2_T_S517_N703_R	30	8	T
1205	2	A/H3N2			6	11	H3N2_1205_T3_T_S517_N704_R	29	9	T
1205	2	A/H3N2			6	11	H3N2_1205_T4_T_S517_N705_R	28	10	T
1205	2	A/H3N2			6	11	H3N2_1205_T5_T_S517_N706_R	30	11	T
1219	2	A/H3N2			5	10	H3N2_1219_T0_N_S517_N707_R	25	5	N
1219	2	A/H3N2			5	10	H3N2_1219_T1_N_S517_N708_R	28	6	N
1219	2	A/H3N2			5	10	H3N2_1219_T2_N_S517_N709_R	31	7	N
1219	2	A/H3N2			5	10	H3N2_1219_T3_N_S517_N710_RP	35	8	N
1221	2	A/H3N2			3	8	H3N2_1221_T0_N_S517_N711_R	23	3	N
1221	2	A/H3N2			3	8	H3N2_1221_T1_N_S517_N712_R	26	4	N
1221	2	A/H3N2			3	8	H3N2_1221_T4_N_S502_N701_R	34	7	N
1224	4	A/H3N2			7	12	H3N2_1224_T0_N_S502_N702_R	31	7	N
1224	4	A/H3N2			7	12	H3N2_1224_T1_T_S502_N703_R	30	8	T
1224	4	A/H3N2			7	12	H3N2_1224_T2_T_S502_N704_RP	35	9	T
1224	4	A/H3N2			7	12	H3N2_1224_T3_T_S502_N705_RP	33	10	T
1225	2	A/H3N2			4	9	H3N2_1225_T0_N_S502_N706_R	26	4	N
1225	2	A/H3N2			4	9	H3N2_1225_T10_N_S502_N712_RP	34	14	N
1225	2	A/H3N2			4	9	H3N2_1225_T1_N_S502_N707_R	24	5	N
1225	2	A/H3N2			4	9	H3N2_1225_T2_N_S502_N708_RP	35	6	N
1225	2	A/H3N2			4	9	H3N2_1225_T3_N_S502_N709_RP	35	7	N
1225	2	A/H3N2			4	9	H3N2_1225_T5_T_S502_N710_R	35	9	T
1225	2	A/H3N2			4	9	H3N2_1225_T7_N_S502_N711_RP	34	11	N
1226	1	A/H3N2			4	9	H3N2_1226_T0_N_S503_N701_R	28	4	N
1226	1	A/H3N2			4	9	H3N2_1226_T1_N_S503_N702_R	29	5	N
1226	1	A/H3N2			4	9	H3N2_1226_T3_N_S503_N703_RP	35	7	N
1227	2	A/H3N2			3	8	H3N2_1227_T0_N_S503_N704_R	26	3	N
1227	2	A/H3N2			3	8	H3N2_1227_T1_T_S503_N705_R	23	4	T
1227	2	A/H3N2			3	8	H3N2_1227_T2_T_S503_N706_RP	35	5	T
1231	1	A/H3N2			6	11	H3N2_1231_T0_N_S503_N707_R	24	6	N
1231	1	A/H3N2			6	11	H3N2_1231_T10_T_S503_N711_RP	32	16	T
1231	1	A/H3N2			6	11	H3N2_1231_T1_N_S503_N708_R	27	7	N
1231	1	A/H3N2			6	11	H3N2_1231_T2_T_S503_N709_R	32	8	T
1231	1	A/H3N2			6	11	H3N2_1231_T4_N_S503_N710_R	34	10	N
1412	2	A/H3N2			5	10	H3N2_1412_T0_N_S503_N712_R	27	5	N
1412	2	A/H3N2			5	10	H3N2_1412_T1_N_S504_N701_R	30	6	N
1412	2	A/H3N2			5	10	H3N2_1412_T2_N_S504_N702_R	35	7	N
1412	2	A/H3N2			5	10	H3N2_1412_T3_T_S504_N703_R	35	8	T
1413	1	A/H3N2			5	10	H3N2_1413_T0_N_S504_N704_R	24	5	N
1413	1	A/H3N2			5	10	H3N2_1413_T1_T_S504_N705_R	27	6	T
1413	1	A/H3N2			5	10	H3N2_1413_T2_T_S504_N706_R	30	7	T
1413	1	A/H3N2			5	10	H3N2_1413_T3_T_S504_N707_R	24	8	T
1413	1	A/H3N2			5	10	H3N2_1413_T4_N_S504_N708_R	28	9	N
1413	1	A/H3N2			5	10	H3N2_1413_T5_N_S504_N709_R	30	10	N
1413	1	A/H3N2			5	10	H3N2_1413_T7_T_S504_N710_RP	33	12	T
1414	43	A/H3N2			2	7	H3N2_1414_T0_N_S504_N711_R	29	2	N
1414	43	A/H3N2			2	7	H3N2_1414_T1_N_S504_N712_R	27	3	N
1414	43	A/H3N2			2	7	H3N2_1414_T6_T_S505_N701_RP	35	8	T
1416	58	A/H3N2			-1	6	H3N2_1416_T0_N_S505_N702_R	24	1	N
1416	58	A/H3N2			-1	6	H3N2_1416_T1_N_S505_N703_R	32	2	N
1416	58	A/H3N2			-1	6	H3N2_1416_T5_T_S505_N704_R	33	6	T
1418	73	A/H3N2			7	12	H3N2_1418_T0_T_S505_N705_R	30	7	T
1418	73	A/H3N2			7	12	H3N2_1418_T1_T_S505_N706_R	30	8	T
1418	73	A/H3N2			7	12	H3N2_1418_T2_T_S505_N707_R	31	9	T
1418	73	A/H3N2			7	12	H3N2_1418_T6_T_S505_N708_R	34	13	T
1668	2	A/H3N2			3	8	H3N2_1668_T0_N_S505_N709_R	30	3	N
1668	2	A/H3N2			3	8	H3N2_1668_T1_T_S505_N710_R	31	4	T
1668	2	A/H3N2			3	8	H3N2_1668_T2_T_S505_N711_R	35	5	T
1668	2	A/H3N2			3	8	H3N2_1668_T5_T_S505_N712_R	35	8	T
1671	1	A/H3N2			6	11	H3N2_1671_T0_T_S506_N707_R	31	6	T
1671	1	A/H3N2			6	11	H3N2_1671_T1_T_S506_N708_R	33	7	T
1671	1	A/H3N2			6	11	H3N2_1671_T2_T_S506_N709_R	31	8	T
1672	1	A/H3N2					H3N2_1672_T0_T_S506_N710_R	25		T
1672	1	A/H3N2					H3N2_1672_T2_T_S506_N711_R	34		T
1672	1	A/H3N2					H3N2_1672_T3_T_S506_N712_RP	35		T
1673	1	A/H3N2			3	8	H3N2_1673_T0_T_S507_N701_R	30	3	T
1673	1	A/H3N2			3	8	H3N2_1673_T1_N_S507_N702_R	30	4	N
1673	1	A/H3N2			3	8	H3N2_1673_T2_T_S507_N703_R	34	5	T
1682	3	A/H3N2			1	6	H3N2_1682_T0_N_S507_N704_R	22	1	N
1682	3	A/H3N2			1	6	H3N2_1682_T10_N_S507_N711_R	33	11	N
1682	3	A/H3N2			1	6	H3N2_1682_T1_N_S507_N705_R	26	2	N
1682	3	A/H3N2			1	6	H3N2_1682_T2_T_S507_N706_R	29	3	T
1682	3	A/H3N2			1	6	H3N2_1682_T3_T_S507_N707_R	27	4	T
1682	3	A/H3N2			1	6	H3N2_1682_T4_N_S507_N708_R	26	5	N
1682	3	A/H3N2			1	6	H3N2_1682_T5_T_S507_N709_R	25	6	T
1682	3	A/H3N2			1	6	H3N2_1682_T7_N_S507_N710_R	27	8	N
1686	3	A/H3N2			5	10	H3N2_1686_T0_N_S507_N712_R	29	5	N
1686	3	A/H3N2			5	10	H3N2_1686_T1_T_S508_N701_RP	34	6	T
1686	3	A/H3N2			5	10	H3N2_1686_T3_T_S508_N702_RP	32	8	T
1687	3	A/H3N2			6	11	H3N2_1687_T0_N_S508_N703_R	28	6	N
1687	3	A/H3N2			6	11	H3N2_1687_T10_T_S508_N705_R	33	16	T
1687	3	A/H3N2			6	11	H3N2_1687_T1_N_S508_N704_R	31	7	N
1688	1	A/H3N2			4	9	H3N2_1688_T0_N_S508_N706_R	32	4	N
1688	1	A/H3N2			4	9	H3N2_1688_T1_T_S508_N707_R	33	5	T
1688	1	A/H3N2			4	9	H3N2_1688_T2_N_S508_N708_R	32	6	N
1688	1	A/H3N2			4	9	H3N2_1688_T3_N_S508_N709_R	33	7	N
1691	2	A/H3N2			5	10	H3N2_1691_T0_N_S508_N710_R	29	5	N
1691	2	A/H3N2			5	10	H3N2_1691_T1_T_S517_N701_R	35	6	T
1691	2	A/H3N2			5	10	H3N2_1691_T2_T_S517_N702_R	35	7	T
1691	2	A/H3N2			5	10	H3N2_1691_T3_N_S508_N711_RP	34	8	N
1691	2	A/H3N2			5	10	H3N2_1691_T4_N_S508_N712_RP	35	9	N
1691	2	A/H3N2			5	10	H3N2_1691_T5_T_S517_N703_R	33	10	T
1701	2	A/H3N2			5	10	H3N2_1701_T0_T_S517_N704_R	26	5	T
1701	2	A/H3N2			5	10	H3N2_1701_T1_T_S517_N705_R	31	6	T
1701	2	A/H3N2			5	10	H3N2_1701_T2_T_S517_N706_R	32	7	T
1701	2	A/H3N2			5	10	H3N2_1701_T3_T_S517_N707_R	32	8	T
1707	2	A/H3N2			6	11	H3N2_1707_T0_N_S517_N708_R	28	6	N
1707	2	A/H3N2			6	11	H3N2_1707_T1_T_S517_N709_R	33	7	T
1707	2	A/H3N2			6	11	H3N2_1707_T3_T_S517_N710_R	35	9	T
1707	2	A/H3N2			6	11	H3N2_1707_T4_N_S517_N711_RP	31	10	N
1707	2	A/H3N2			6	11	H3N2_1707_T5_N_S517_N712_R	33	11	N
1707	2	A/H3N2			6	11	H3N2_1707_T7_N_S502_N701_R	32	13	N
1813	2	A/H3N2			7	12	H3N2_1813_T0_T_S502_N702_R	33	7	T
1813	2	A/H3N2			7	12	H3N2_1813_T1_T_S502_N703_R	34	8	T
1813	2	A/H3N2			7	12	H3N2_1813_T3_N_S502_N704_R	32	10	N
1813	2	A/H3N2			7	12	H3N2_1813_T4_T_S502_N705_R	30	11	T
1814	1	A/H3N2			4	9	H3N2_1814_T0_N_S502_N706_R	29	4	N
1814	1	A/H3N2			4	9	H3N2_1814_T1_T_S502_N707_R	29	5	T
1814	1	A/H3N2			4	9	H3N2_1814_T2_T_S502_N708_R	32	6	T
1814	1	A/H3N2			4	9	H3N2_1814_T3_T_S502_N709_R	31	7	T
1814	1	A/H3N2			4	9	H3N2_1814_T4_T_S502_N710_R	30	8	T
1814	1	A/H3N2			4	9	H3N2_1814_T5_T_S502_N711_R	28	9	T
1815	2	A/H3N2			6	11	H3N2_1815_T0_N_S502_N712_R	30	6	N
1815	2	A/H3N2			6	11	H3N2_1815_T1_N_S503_N701_R	29	7	N
1815	2	A/H3N2			6	11	H3N2_1815_T2_T_S503_N702_R	33	8	T
1815	2	A/H3N2			6	11	H3N2_1815_T3_N_S503_N703_R	34	9	N
1825	2	A/H3N2			6	11	H3N2_1825_T0_N_S503_N704_R	26	6	N
1825	2	A/H3N2			6	11	H3N2_1825_T1_T_S503_N705_R	27	7	T
1825	2	A/H3N2			6	11	H3N2_1825_T2_T_S503_N706_R	30	8	T
1825	2	A/H3N2			6	11	H3N2_1825_T3_N_S503_N707_R	33	9	N
1828	2	A/H3N2			5	10	H3N2_1828_T0_N_S503_N708_R	31	5	N
1828	2	A/H3N2			5	10	H3N2_1828_T1_N_S503_N709_R	33	6	N
1828	2	A/H3N2			5	10	H3N2_1828_T2_T_S503_N710_R	35	7	T
1840	1	A/H3N2			4	9	H3N2_1840_T0_T_S503_N711_R	31	4	T
1840	1	A/H3N2			4	9	H3N2_1840_T10_T_S504_N704_RP	35	14	T
1840	1	A/H3N2			4	9	H3N2_1840_T1_T_S503_N712_R	23	5	T
1840	1	A/H3N2			4	9	H3N2_1840_T2_N_S504_N701_R	33	6	N
1840	1	A/H3N2			4	9	H3N2_1840_T3_N_S504_N702_R	33	7	N
1840	1	A/H3N2			4	9	H3N2_1840_T7_T_S504_N703_RP	35	11	T
1842	1	A/H3N2			2	7	H3N2_1842_T0_T_S504_N705_R	26	2	T
1842	1	A/H3N2			2	7	H3N2_1842_T1_N_S504_N706_R	31	3	N
1842	1	A/H3N2			2	7	H3N2_1842_T2_T_S504_N707_R	33	4	T
1842	1	A/H3N2			2	7	H3N2_1842_T3_N_S504_N708_R	31	5	N
1842	1	A/H3N2			2	7	H3N2_1842_T4_N_S504_N709_R	28	6	N
1842	1	A/H3N2			2	7	H3N2_1842_T5_N_S504_N710_R	27	7	N
1843	2	A/H3N2			2	7	H3N2_1843_T0_N_S504_N711_R	27	2	N
1843	2	A/H3N2			2	7	H3N2_1843_T10_T_S505_N705_R	33	12	T
1843	2	A/H3N2			2	7	H3N2_1843_T2_N_S504_N712_R	30	4	N
1843	2	A/H3N2			2	7	H3N2_1843_T3_N_S505_N701_R	32	5	N
1843	2	A/H3N2			2	7	H3N2_1843_T4_N_S505_N702_R	29	6	N
1843	2	A/H3N2			2	7	H3N2_1843_T5_N_S505_N703_R	32	7	N
1843	2	A/H3N2			2	7	H3N2_1843_T7_T_S505_N704_R	34	9	T
1847	2	A/H3N2			4	9	H3N2_1847_T0_N_S505_N706_R	29	4	N
1847	2	A/H3N2			4	9	H3N2_1847_T1_T_S505_N707_R	25	5	T
1847	2	A/H3N2			4	9	H3N2_1847_T2_N_S505_N708_RP	35	6	N
1848	2	A/H3N2			6	11	H3N2_1848_T0_N_S505_N709_R	28	6	N
1848	2	A/H3N2			6	11	H3N2_1848_T1_N_S505_N710_R	32	7	N
1848	2	A/H3N2			6	11	H3N2_1848_T2_N_S505_N711_R	34	8	N
1850	4	A/H3N2			3	8	H3N2_1850_T0_T_S505_N712_R	35	3	T
1850	4	A/H3N2			3	8	H3N2_1850_T2_N_S506_N702_R	30	5	N
1850	4	A/H3N2			3	8	H3N2_1850_T4_T_S506_N703_R	34	7	T
1860	2	A/H3N2			3	8	H3N2_1860_T0_N_S506_N704_R	30	3	N
1860	2	A/H3N2			3	8	H3N2_1860_T1_N_S506_N705_R	32	4	N
1860	2	A/H3N2			3	8	H3N2_1860_T3_N_S506_N706_R	33	6	N
1860	2	A/H3N2			3	8	H3N2_1860_T5_N_S506_N707_R	29	8	N
1864	3	A/H3N2			7	12	H3N2_1864_T0_T_S506_N708_R	33	7	T
1864	3	A/H3N2			7	12	H3N2_1864_T1_N_S506_N709_R	34	8	N
1864	3	A/H3N2			7	12	H3N2_1864_T2_T_S506_N710_R	34	9	T
1866	3	A/H3N2			2	7	H3N2_1866_T0_N_S506_N711_R	30	2	N
1866	3	A/H3N2			2	7	H3N2_1866_T10_T_S507_N704_R	32	12	T
1866	3	A/H3N2			2	7	H3N2_1866_T1_N_S506_N712_R	27	3	N
1866	3	A/H3N2			2	7	H3N2_1866_T2_N_S507_N701_R	30	4	N
1866	3	A/H3N2			2	7	H3N2_1866_T3_N_S507_N702_R	29	5	N
1866	3	A/H3N2			2	7	H3N2_1866_T7_T_S507_N703_R	34	9	T
1867	2	A/H3N2			3	8	H3N2_1867_T0_N_S507_N705_R	26	3	N
1867	2	A/H3N2			3	8	H3N2_1867_T1_N_S507_N706_R	32	4	N
1867	2	A/H3N2			3	8	H3N2_1867_T2_N_S507_N707_R	33	5	N
1867	2	A/H3N2			3	8	H3N2_1867_T4_N_S507_N708_R	35	7	N
1868	2	A/H3N2			6	11	H3N2_1868_T0_N_S507_N709_R	27	6	N
1868	2	A/H3N2			6	11	H3N2_1868_T1_N_S507_N710_R	31	7	N
1868	2	A/H3N2			6	11	H3N2_1868_T2_N_S507_N711_R	28	8	N
1868	2	A/H3N2			6	11	H3N2_1868_T3_N_S507_N712_R	33	9	N
1869	1	A/H3N2			5	10	H3N2_1869_T0_N_S508_N701_R	28	5	N
1869	1	A/H3N2			5	10	H3N2_1869_T1_N_S508_N702_R	30	6	N
1869	1	A/H3N2			5	10	H3N2_1869_T2_N_S508_N703_R	34	7	N
1869	1	A/H3N2			5	10	H3N2_1869_T3_T_S508_N704_R	34	8	T
1874	2	A/H3N2			3	8	H3N2_1874_T0_N_S508_N705_R	31	3	N
1874	2	A/H3N2			3	8	H3N2_1874_T1_N_S508_N706_R	25	4	N
1874	2	A/H3N2			3	8	H3N2_1874_T2_N_S508_N707_R	30	5	N
1874	2	A/H3N2			3	8	H3N2_1874_T3_N_S508_N708_R	32	6	N
1875	1	A/H3N2			2	7	H3N2_1875_T0_N_S508_N709_R	29	2	N
1875	1	A/H3N2			2	7	H3N2_1875_T1_N_S508_N710_R	32	3	N
1875	1	A/H3N2			2	7	H3N2_1875_T2_N_S508_N711_R	32	4	N
1875	1	A/H3N2			2	7	H3N2_1875_T4_N_S508_N712_R	32	6	N
1875	1	A/H3N2			2	7	H3N2_1875_T5_N_S517_N701_R	33	7	N
1876	3	A/H3N2			5	10	H3N2_1876_T0_N_S517_N702_R	27	5	N
1876	3	A/H3N2			5	10	H3N2_1876_T1_N_S517_N703_R	35	6	N
1876	3	A/H3N2			5	10	H3N2_1876_T2_N_S517_N704_R	33	7	N
1876	3	A/H3N2			5	10	H3N2_1876_T3_N_S517_N705_R	31	8	N
1876	3	A/H3N2			5	10	H3N2_1876_T4_N_S517_N706_R	29	9	N
1878	3	A/H3N2			5	10	H3N2_1878_T0_N_S517_N707_R	31	5	N
1878	3	A/H3N2			5	10	H3N2_1878_T1_N_S517_N708_R	25	6	N
1878	3	A/H3N2			5	10	H3N2_1878_T3_N_S517_N709_R	33	8	N
3608	3	A/H3N2			6	11	H3N2_3608_T0_N_S502_N706_R	23	6	N
3608	3	A/H3N2			6	11	H3N2_3608_T1_N_S502_N707_R	31	7	N
3608	3	A/H3N2			6	11	H3N2_3608_T5_T_S502_N708_R	33	11	T
3609	4	A/H3N2			-1	7	H3N2_3609_T0_N_S502_N709_R	24	2	N
3609	4	A/H3N2			-1	7	H3N2_3609_T1_N_S502_N710_R	28	3	N
3609	4	A/H3N2			-1	7	H3N2_3609_T2_N_S502_N711_R	29	4	N
3609	4	A/H3N2			-1	7	H3N2_3609_T3_N_S502_N712_R	29	5	N
3609	4	A/H3N2			-1	7	H3N2_3609_T4_N_S503_N701_R	33	6	N
3609	4	A/H3N2			-1	7	H3N2_3609_T5_N_S503_N702_R	33	7	N
3610	3	A/H3N2			3	10	H3N2_3610_T0_N_S503_N703_R	24	5	N
3610	3	A/H3N2			3	10	H3N2_3610_T1_N_S503_N704_R	24	6	N
3610	3	A/H3N2			3	10	H3N2_3610_T2_N_S503_N705_R	33	7	N
3611	4	A/H3N2			4	11	H3N2_3611_T0_N_S503_N706_R	27	6	N
3611	4	A/H3N2			4	11	H3N2_3611_T1_N_S503_N707_R	31	7	N
3611	4	A/H3N2			4	11	H3N2_3611_T3_N_S503_N708_R	31	9	N
3611	4	A/H3N2			4	11	H3N2_3611_T4_N_S503_N709_R	35	10	N
3612	2	A/H3N2			3	8	H3N2_3612_T0_T_S503_N710_R	25	3	T
3612	2	A/H3N2			3	8	H3N2_3612_T1_N_S503_N711_R	25	4	N
3612	2	A/H3N2			3	8	H3N2_3612_T2_N_S503_N712_R	29	5	N
3612	2	A/H3N2			3	8	H3N2_3612_T3_T_S504_N701_R	35	6	T
3612	2	A/H3N2			3	8	H3N2_3612_T4_N_S504_N702_R	33	7	N
3613	6	A/H3N2			-1	8	H3N2_3613_T0_T_S504_N703_R	33	3	T
3613	6	A/H3N2			-1	8	H3N2_3613_T1_T_S504_N704_R	27	4	T
3613	6	A/H3N2			-1	8	H3N2_3613_T2_T_S504_N705_R	28	5	T
3613	6	A/H3N2			-1	8	H3N2_3613_T3_T_S504_N706_R	30	6	T
3615	2	A/H3N2			4	11	H3N2_3615_T0_T_S504_N707_R	24	6	T
3615	2	A/H3N2			4	11	H3N2_3615_T1_N_S504_N708_R	28	7	N
3615	2	A/H3N2			4	11	H3N2_3615_T2_N_S504_N709_R	36	8	N
3615	2	A/H3N2			4	11	H3N2_3615_T7_N_S504_N710_R	31	13	N
